# Hospital and urban wastewaters shape the structure and active resistome of environmental biofilms

**DOI:** 10.1101/2023.01.19.524754

**Authors:** Elena Buelow, Catherine Dauga, Claire Carrion, Hugo Mathé-Hubert, Sophia Achaibou, Margaux Gaschet, Thomas Jové, Olivier Chesneau, Sean P. Kennedy, Marie-Cecile Ploy, Sandra Da Re, Christophe Dagot

**Author notes:** present address: Institut Pasteur, University Paris Cité, Department of Virology, Arboviruses and Insect Vectors, F-75015 Paris, France (Catherine Dauga).

## Abstract

**Background:** Demonstration of the transfer, dynamics, and regulation of antibiotic resistance genes (ARGs) and mobile genetic elements (MGEs) in a complex environmental matrix is yet experimentally challenging, with many essential open questions such as how and where transfer and dissemination of ARGs happens in nature. The extent and conditions of MGEs transfer that carry ARGs is still largely unexplored in natural environments and microbial communities. Biofilms are structures that include high density multi-species bacterial communities embedded in self-produced extracellular polymeric substances (EPS) constituting a matrix that facilitates gene transfer and where bacteria exhibit high tolerance to stress and to antibiotics. In this study we implemented a sampling and analysis approach that allows phenotypic and genomic analyses of *in situ* and reconstituted *in vitro* hospital and urban wastewater (WW) biofilms. To assess the potential of hospital and urban WW biofilms to efficiently disseminate ARGs in the WW system, we explored the EPS within the biofilm matrix and assessed the expression of the resistome (ARGs) and mobilome (MGEs) by metatranscriptomics.

**Results:** We first showed that a) the composition of EPS differs depending on their growth environment (*in situ* and *in vitro*) and their sampling origin (hospital vs urban WW) and that b) a low amount of ciprofloxacin impacted the composition of the EPS. Next, the metatranscriptomic approach showed that a) expression of ARGs and MGEs increase upon adding a low amount of ciprofloxacin for biofilms from hospital WW but not for those from urban WW and b) that expression of specific plasmids that carry individual or multiple ARGs varies depending on the WW origins of the biofilms. When the same plasmids were expressed in both, urban and hospital WW biofilms, they carried and expressed different ARGs.

**Conclusion:** We show that hospital and urban wastewaters shape the structure and active resistome of environmental biofilms, and we confirmed that hospital WW is an important hot spot for the dissemination and selection of AMR. The different responses to antibiotic pressure in hospital *vs* urban biofilms, coupled with differences in biofilm structure helps delineate distinct characteristics of hospital and urban WW biofilms highlighting the relationships between the resistome and its expression in environmental biofilms and their surrounding ecosystems.
