## Supplementary Tables 1-10 for "Hospital and urban wastewaters shape the structure and active resistome of environmental biofilms"

### Sheet: ST 1
Supplementary Table 1: Primers used in this study. Primers were developed to target the indicated resistance genes or mobile genetic elements.
Target	Accession number	Forward primer	Reverse primer
catB3	ABD58915.1	AAGGCAAGCTGCTTTCTGAG	TCGAATGAGTGCCCATGATA
catA	ABO92401.1	CAATCCTCAATCGACACGAA	GATTGTGTAGCAAGGCAGCA
cmlA1	ABI50481.1	AATGGGATGCCTGATAGCTG	ACCCACTAGCCACATTGGAG
aac(3)-II(acde)	HQ246166.1	TGACGTATGAGATGCCGATG	GAGAATGCCGTTTGAATCGT
aadE	CAZ55809.1	TGTGCCGCAAAGAGATACTG	AACCTTCCACGACATCATCC
aac(6')-Ib	KM387722.1	TTGCAATGCTGAATGGAGAG	TGGTCTATTCCGCGTACTCC
aadA	ADW23165.1	CAGCGGAGGAATTCTTTGAC	GCTGCGAGTTCCATAGCTTC
aac(6')-IIa	ACR24243.1	GGAACACTACCTGCCCAGAG	GCGACGTACGACTGAGCATA
spc	AAL05549.1	TGACGAACGCAATGTGATTT	TCAGCTGCCAGATCTTTTGA
aph(3')-III	ACB90577.1	CCGGTATAAAGGGACCACCT	CTTTGGAACAGGCAGCTTTC
aph(2")-I(de)	AAC14693.1	CGGAGGTGGTTTTTACAGGA	TTGCTTCGGCAGATTATTGA
aph(2")-Ib	AF207840.1	ATCAAATCCCTGCGGTAGTG	CAAGGGCATCCTTTTCCTTT
aph(3')-I(ac)	CAQ58482.1	ATTCTCACCGGATTCAGTCG	GATTCCGACTCGTCCAACAT
aadE-like gene	AAW34138.1	GCATGATTTCCTGGCTGATT	CCACAATTCCTCTGGGACAT
strB	CAJ77026.1	GGCGATTATAGCCGATCAAA	CGCGACTGGAGAACATGATA
aac(6')-aph(2")	ABY79711.1	TCCAAGAGCAATAAGGGCATA	TGCCCTCGTGTAATTCATGT
bacA_2	ABR38862.1	GAGGCATTGATCCTTGGTGT	AAACAATGCCGAACCGATAG
bacA_1	CAH05846.1	GGCTGCGTTACTGTCGTTTT	GGCCAATGATAAATGCATCC
cepA	CR626927.1	ATGTCCTGCCCTGGTAGTTG	CTTGCCCGTCGATAATGACT
cblA	AAA66962.1	TGCCTGCGACATCTTGATAG	CCGTCTTCTGTTTCCGAGAG
cfxA	AY769933.1	GCGCAAATCCTCCTTTAACA	ACAATAACCGCCACACCAAT
blaTEM	NP_775035.1	AAGCCATACCAAACGACGAG	TTGCCGGGAAGCTAGAGTAA
blaIMP	AJ640197.1	GCTACCGCAGCAGAGTCTTT	CCCACCCGTTAACTTCTTCA
blaAMPC	ABF06289.1	ACCGCTAAACAGTGGAATGG	GCAAGTCGCTTGAGGATTTC
blaDHA	AHN96243.1	AAAGTGCGCAAAGCCAGTAT	AAGATTCCGCATCAAGCTGT
blaCMY-2	AAZ99133.1	CGATCCGGTCACGAAATACT	CCTGCCGTATAGGTGGCTAA
blaACC	AJ870923.1	TTGTTACGCTACGTGCAAGC	CGATTTGAAATAGCCGGTGT
blaSHV	AAV83796.1	CTTTCCCATGATGAGCACCT	CAGATCCTGCTGGCGATAGT
blaVIM	AM183120.1	TGTCCGTGATGGTGATGAGT	TTTCAATCTCCGCGAGAAGT
blaKPC	AEL12451.1	TGGCTAAAGGGAAACACGAC	TAGTCATTTGCCGTGCCATA
blaIMI	U50278.1	AGTCGATCCCAGCAGCTTTA	CCAAGAAACTGTGCATTCCA
blaBIC-1	GQ260093.1	CCATCAGCGCACAACATAGT	CCAGAACGTTTTCCAGAAGC
blaGES	ABG47465.1	GACCCACACCATTGAGAGGT	GCGCAGGTACCAGTTTTCTC
blaNDM	CAZ39946.1	TGGATCAAGCAGGAGATCAA	ATTGGCATAAGTCGCAATCC
blaOXA	AAP70012.1	GTGGCATCGATTATCGGAAT	AGAGCACAACTACGCCCTGT
blaCTX-M	ABG46354.1	ACTATGGCACCACCAACGAT	GGTTGAGGCTGGGTGAAGTA
blaPER-1	AIP98289.1.	GAAAGGTGCTGCAGAGATCCTA	CTCTGGTCCTGTGGTGGTTT
ermF	BAD66041.1	AGCACCCGCTTTTTCCTTAT	GATCAAGAGGGGCTTTAGGG
ermB	BAH18720.1	GGTTGCTCTTGCACACTCAA	CTGTGGTATGGCGGGTAAGT
ermC	BAE05991.1	TGAAATCGGCTCAGGAAAAG	GGTCTATTTCAATGGCAGTTACG
mfsA	WP_002584949.1	AATATGCTCTCCGGGCTTTT	TTTGCACACCGTAAAATGGA
mefA_10	583346.CKR_2320	CCTGCAAATGGCGATTATTT	CCAAAGACCGCATAGGGTAA
macB	ACR63203.1	GGCTGGAAGACCGTACAGAG	GTTGGTTCATCGGCAAGAAT
emrB/qacA	ACL41731.1	GTCAGTGTTCGGCATCTCCTAA	GATTGGCACGTTGATGAAGAG
acrF	CAR04877.2	ACTGACACCGGTTGATGTGA	GAGCAATAATCGAGGCGTTC
acrA	ACI36997.1	GAAGGTAGCGACATCGAAGC	CTTTCGCCAGATCACCTTTC
mdtO	ASB78387.1	TTGTTGGCCTCTATCCAACC	TTAAGCGCTTGATGCATTTG
tolC	BAG78840.1	CTGAAAGAAGCCGAAAAACG	CGTCGGTAAGTGACCATCCT
mdtL	CAR15381.2	CGGACAAACCACGAGAAAAT	GAAGGTGAGGATCACCGAAA
mdtF	KEL93478.1	GGACCCGCAAAAACTCAATA	AGTTGACCACCGGAAATCTG
qnrA	ACA43024.1	ATTTCTCACGCCAGGATTTG	ACTGCAATCCTCGAAACTGG
qnrB	AFD54601.1	CGATCTGACCAATTCGGAGT	ACGATGCCTGGTAGTTGTCC
qnrS	AEG74318.1	TGGAAACCTACCGTCACACA	AATCGCATCGGATAAAGGTG
qnrC	ACK75961.1	GCAGAATTCAGGGGTGTGAT	AACTGCTCCAAAAGCTGCTC
cusF	AAC73674.1	CCCAGGCTAACGAACATCAT	TGCTTTCCAGATCGATACCC
copA	AAA25806.1	CGACATGACCATCAACAACC	TAGTACTCCCCGTGCGTGAT
copD	AAA25809.1	GAGTGTGCCTGACCCTGTTT	TCTTCGGCTACCAGCAGTTT
cadA	AAA93043.1	CGATCGCTGTCTTTTTAGGC	TACACCAAAGCCAACACGAA
merA	BAA20337.1	TTGTACAAGGCACGTTGAGG	CGCCTTGTTCGATGGATAAT
czcA	YP_145595	CGTTCGTGGACGTGATATTG	ACCCCATGTCATCCAGTAGC
qacA	YP_536864	GACCCTTCTGGTACCCAACA	TCCCCATTTATCAGCAAAGG
qacC	CAA86016.1	TGGGCGGGACTAGGTTTAG	ACGAAACTACGCCGACTATGA
qacE	NC_001735.4	TCGGTGTTGCTTATGCAGTC	ATCAAGCTTTTGCCCATGAA
vanA	ACP19236.1	GTGCGGTATTGGGAAACAGT	TGCGTTTTCAGAGCCTTTTT
vanB	WP_032489746.1	CCTGCCTGGTTTTACATCGT	GCTGTCAATCAGTGCAGGAA
vanX	NP_878017.1	CCGGTTGACGGTTATGAAGT	CAGCCAGTTCTTTTGCCTTC
tetQ	Y08615.1	GCAAAGGAAGGCATACAAGC	AAACGCTCCAAATTCACACC
tetW	ACD97480.1	GGTGCAGTTGGAGGTTGTTT	AAATGACGGAGGGTTCCTTT
tetM	ACO22036.1	TTGATGCGGGAAAAACTACC	TACCTCTGTCCACGCTTCCT
tetO	EAQ71799.1	GCGTCAAAGGGGAATCACTA	CGGTATACTTCCGCCAAAAA
tetB	AAL09908.1	CAAAACTTGCCCCTAACCAA	GCTTTCAGGGATCACAGGAG
arnA	CAR03684.2	GAAATTCACCGTCTGGTCGT	GTGGTGCAACAGAAATCACG
mcr-1	ARX61484.1	TCCAAAATGCCCTACAGACC	TAGCACACCCAAACCAATGA
sul1	ADB23338.1	AGGCTGGTGGTTATGCACTC	AAGAACCGCACAATCTCGTC
sulA	AAB03082.1	GATATTCGCGGTTTTCCAGA	GTCTTGCACCGAATGCATAA
mecA	YP_184944.1	TCCAGGAATGCAGAAAGACC	GGCCAATTCCACATTGTTTC
vatB	AAA86871.1	TGGGAAAAAGCAACTCCATC	TTCTGACCAATCCACACATCA
dfrF	AEBU01000146.1	GATTGTTGCGAGGTCAAAGAA	CGCCCCATAATAACCACATT
ISSW1	M37396	TTGAACAAGACCATCGTCCA	TCTCCATCCCCTTAATCGTG
ISS1N	M37395	GACAGAGCACCGAACTGTGA	TGCCCTTAATCGTGGAAGAG
IS6 _IS6100	X53635	GAGAGAGCTTTTGGCATTGG	AGAGGTAGGCTGTCGCTCTG
Tp614	AY682394	TTTCACTGAGGGGATGGAAG	TTGCCTTCCCATTTCTCAAC
IS613	AB042549	GTGGCGGTTATTGACGACTT	TTCAGCGTGTCCTTCTGATG
IS6 group	X00011	ACCTTTGATGGTGGCGTAAG	TACCGGAACAACGTGATTGA
tn3_tnpA	BAP15784.1	TCTTCGTCGCTACAGAGCAA	CGTGGCTATAGGCTTTCAGG
ISEc9	AJ242809	TGAAAAGCGTGGTAATGCTG	TCGCCCAAAATGACTTTAGC
Int1	a	GCCTTGATGTTACCCGAGAG	GATCGGTCGAATGCGTGT
IntI2	a	TGCTTTTCCCACCCTTACC	GACGGCTACCCTCTGTTATCTC
Int3	a	GCCACCACTTGTTTGAGGA	GGATGTCTGTGCCTGCTTG
16S rRNA	b	CAACGCGARGAACCTTACC	ACAACACGAGCTGACGAC
a The primers for the intI1, 2 and 3 integrase genes were previously described by Barraud et al., J Antimicrob Chemother. 2010 Aug;65(8):1642-5. doi: 10.1093/jac/dkq167
b The primers for the 16S rRNA gene were previously described by Gloor et al. (2010), PLoS ONE 5(10): e15406. doi:10.1371/journal.pone.0015406

### Sheet: ST 2 
	H	HL-1	HL-2	U	UL-1	UL-2
Total reads	9978899	14860486	36452020	121154358	55513773	38054494
Total reads after ribosomal RNA depletion in silico	4137706	8584807	13650677	35861826	25511814	17537822
Percent of reads after ribosomal RNA depletion in silico	41.46	57.77	37.45	29.6	45.96	46.09
Total of reads (after depletion) matching ARGs	431.775	47.483	332.127	13.763	104.624	64.43
Percent of reads matching ARGs	10.44	0.55	2.43	0.04	0.41	0.37
Total of contigs	866.221	2332472	3285208	2379394	3483745	2684771
Total of contigs carrying MGEs	4.152	8.68	10.863	3.252	7.603	7.685
Percent of contigs carrying MGEs	0.4793	0.3721	0.3307	0.1367	0.2182	0.2862
Total of contigs carrying MGE and ARGs	115	98	280	66	162	96
Percent of (total) contigs carrying MGE and ARGs	0.0133	0.0042	0.0085	0.0028	0.0047	0.0036
Percent of MGE-carrying-contigs associated with ARGs	2.77	1.13	2.58	2.03	2.13	1.25

### Sheet: ST 3
Supplementarty Table 3: Number of reads of rRNA classifed on family level on the SILVA database during the procession of RNA reads from our RNA sequencing run.
	H2	HL1-3	HL2-5	U1	UL1-1	UL2-4
Total reads	9.978.899	14.860.486	36.452.020	121.154.358	55.513.773	38.054.494
Total reads after triming and ribosomal RNA depletion in silico	4.137.706	8.584.807	13.650.677	35.861.826	25.511.814	17.537.822
unclassified rRNA reads / microbial dark matter	2.716.018	4.272.636	10.248.657	34.109.869	15.986.334	11.680.460
Enterobacteriaceae	43.873	56.211	1068927	499.698	12.098	621.244
Streptococaceae	27.175	14.555	344.128	403.794	2.253	307.281
Francisellaceae	3.193	3.044	67.85	423.791	1.533	45.1
Lactobacillaceae	15.072	1.18	26.155	19.349	173.379	35.357
Bacillaceae	16.867	11.905	207.058	39.031	2.228	179.514
Peptostreptococaceae	5.141	5.755	141	28.7	447	57.064
Moraxellaceae	3.63	886	23.494	985.367	4.473	21.122
Flavobacteriaceae	3.895	6.943	63.852	511.898	4.309	49.753
Pseudomonadaceae	1.65	3.408	51.817	335.102	4.671	29.614
Comamonadaceae	252	973	6.532	22.626	633	3.108
Campylobacteraceae	166	14	387	100.243	137	380

### Sheet: ST 4
Supplementary Table 4: number of mean mRNA reads mapped to individual ARGs on the CARD database per sample
		hospital in situ	hospital in vitro	hospital in vitro + Cip	urban in situ	urban in vitro	urban in vitro + Cip
class	gene	Mean mapped reads	Mean mapped reads	Mean mapped reads	Mean mapped reads	Mean mapped reads	Mean mapped reads
beta lactamases	blaGES	253	-	786	-	-	-
beta lactamases	blaIMP	4268	-	179	-	-	-
beta lactamases	blaNDM	1047	-	0	-	-	-
beta lactamases	blaOXA	963	550	2349	116	154	182
beta lactamases	blaPER-1	124	-	271	-	-	-
beta lactamases	blaTEM	100	-	132.5	-	-	-
beta lactamases	blaVIM	561	-	100	-	-	-
beta lactamases	blaNPS	214	-	171	-	-	-
beta lactamases	blaRCP	546	-	0	-	-	-
beta lactamases	blaLCR	202	-	153	-	-	-
beta lactamases	blaFOX	100	-	0	-	-	-
aminoglycosides	aac(3)-II(acde)	3078	266	1074	0	221	255
aminoglycosides	aac(3)-Ib/aac(6')-Ib (integron)	4563	773	5739	0	415	458
aminoglycosides	aac(6')-Ib	4528	833	6152	114	510	515
aminoglycosides	aac(6')-IIa	4200	743	2789	0	403	438
aminoglycosides	aac(6’)-aph(2”)	5151	838	6251	117	483	0
aminoglycosides	aadA	534	195	1334	-	283	196
aminoglycosides	aadB	3147	264	1766	-	-	599
aminoglycosides	aph(3’)-III	436	-	-	-	-	-
aminoglycosides	aph(3'')	789	353	3562	106	1329	770
aminoglycosides	aph(6)	298	564	5375	-	705	534
aminoglycosides	rpsL	664	-	132	-	2666	1528
aminoglycosides	amrA,amrB	-	-	100	-	119	-
aminoglycosides	acrD,acrF	-	-	-	0	185	0
fluoroquinolones	qnrS	-	-	109	-	-	-
fluoroquinolones	QnrVC	-	153	275	-	-	-
fluoroquinolones	parE	-	-	188	-	324	257
fluoroquinolones	gyrA	402	175	263	208	597	326
fluoroquinolones	parC	-	-	225	-	274	226
fluoroquinolones	gyrB	168	-	157	105	496	359
fluoroquinolones	emrR	-	-	-	-	164	-
macrolides	mphE, mphF,mphG,mphI,mphH	88	-	-	624	642	435
macrolides	ermB	-	-	-	4152	-	-
macrolides	ermF	-	-	-	-	208	108
macrolides	mefA	-	-	-	104	-	-
macrolides	arr	205	-	-	-	-	-
macrolides	rpoB	1066	242	631	188	3857	2248
macrolides	rpoC	242	210	152	282	1246	500
trimethoprim	dfrB1	-	-	168	-	-	-
sulfonamides	sul1	3786	977	5743	-	565	468
sulfonamides	sul2	1482	0	166	-	726	282
fusidic acid	fusA	234	262	346	692	3026	742
fusidic acid	fusE	-	-	-	-	276	0
elfamycin	tuf	1373	415	953	475	4209	2727
triclosan	opmH	-	-	180	-	138	148
triclosan	triC	-	-	166	-	-	-
triclosan	tricolosan resisatnce gyrA	-	-	134	-	161	118
isoniazid	katG	-	-	104	-	240	208
antitumoral glycopeptide	bleMBL	436	-	-	-	-	-
fosfomycin	ptsI	-	-	176	-	-	-
tetracyclines	tetX	-	-	-	-	290	188
tetracyclines	tet(39),tetC	93	-	134	261	692	218
chloramphenicol	cmlA	70	-	144
chloramphenicol	cmx	-	-	-	-	110	-
chloramphenicol	floR	-	-	-	-	204	105
chloramphenicol	pp-flo	-	-	-	-	135	96
multi drug efflux pump	msrA, msrE, vgaA, vmlR	-	-	-	-	195	-
multi drug efflux pump	mdtF	-	1	1	-	117	93
multi drug efflux pump	phoP,phoQ	103.25	190.75	356.5	-	874.33	417.66
multi drug efflux pump	smeB,smeD,smeE,smeF	-	115	188	-	150	144
multi drug efflux pump	ceoAB	-	-	-	-	419	0
multi drug efflux pump	acrAB	-	-	168	-	250	203
multi drug efflux pump	oqxAB	-	-	280	-	-	-
multi drug efflux pump	marA	-	35.3	86.6	-	159	-
multi drug efflux pump	oprA, oprM, oprZ	218	194	463	104	977	803
multi drug efflux pump	axyY	722	-	78	60.5	1004.5	188.25
multi drug efflux pump	adeIJK	-	158	268	-	162	-
multi drug efflux pump	cpxR	67.63	94.09	317.9	-	509.11	369.77
multi drug efflux pump	mexA,mexE,mexGI,mexK,mexL,mexMN,mexS,mexX,mexW	-	209	506.5	51.5	295	71.5
multi drug efflux pump	muxABC	-	-	197	-	-	-
multi drug efflux pump	qacH	-	-	197	-	-	-

### Sheet: ST 5
Only in vitro data		eDNA			polysaccharrides			lipids
Variable	Df	F	Pr(>F)		F	Pr(>F)		F	Pr(>F)
Sample origin	1	37.41	4e-05	***	1.371	0.2581		6.881	0.0197	*
Ciprofloxacin	1	2.157	0.1619		10.3	0.0068	**	1.635	0.2192
Sample origin x Ciprofloxacin	1	2.225	0.1563		0.582	0.4543		0.888	0.3567
Residuals	16
Total	19
Only data without ciprofloxacine		eDNA			polysaccharrides			lipids
Variable	Df	F	Pr(>F)		F	Pr(>F)		F	Pr(>F)
Sample origin	1	0.068	0.807		8.138	0.0128	*	9.576	0.007	**
Environment	1	24.76	0.0004	***	0.617	0.4462		0.841	0.3726
Sample origin x Environment	1	2.573	0.13		2.026	0.1751		1.729	0.2063
Residuals	16
Total	19
---
Signif. codes: 0 ‘***’ 0.001 ‘**’ 0.01 ‘*’ 0.05 ‘.’ 0.1 ‘ ’ 1

### Sheet: ST 6
Supplementary Table 6: Statistical comparison of the trees (Supplementary Figure 5). Results of the Mantel tests assessing the correlation between each pair of dissimilarity matrices, those used to build the trees.
Correlation between dissimilarity matrices	Community - genus	Mobilome - genes	Mobilome - plasmids	Non-targeted resistome	Targeted resistome
Community - family	0.99 (0.002 **)	-0.25 (0.97)	-0.29 (0.94)	0.55 (0.066 .)	0.5 (0.062 .)
Community - genus		-0.27 (0.97)	-0.3 (0.94)	0.54 (0.061 .)	0.52 (0.092 .)
Mobilome - genes			0.98 (0.004 **)	-0.024 (0.4)	0.24 (0.16)
Mobilome - plasmids				-0.032 (0.38)	0.25 (0.21)
Non-targeted resistome					0.8 (0.034 *)

### Sheet: ST 7
Supplementary table 7 : Comparisons of gene classes relative abundances
chloramphenicol
Tested H0	Estimate	Std. Error	t value	Pr(>|t|)
hospital WW biofilm + Ab - hospital WW biofilm == 0	0.1258	0.16589	0.758	0.96551
hospital WW biofilm in situ - hospital WW biofilm == 0	1.55748	0.16589	9.388	< 0.001 ***
urban WW biofilm - hospital WW biofilm == 0	-2.01395	0.16589	-12.14	< 0.001 ***
urban WW biofilm + Ab - hospital WW biofilm == 0	-2.06644	0.16589	-12.456	< 0.001 ***
urbanWW biofilms in situ - hospital WW biofilm == 0	-1.09049	0.16589	-6.573	0.00457 **
hospital WW biofilm in situ - hospital WW biofilm + Ab == 0	1.43167	0.16589	8.63	0.00103 **
urban WW biofilm - hospital WW biofilm + Ab == 0	-2.13975	0.16589	-12.898	< 0.001 ***
urban WW biofilm + Ab - hospital WW biofilm + Ab == 0	-2.19224	0.16589	-13.215	< 0.001 ***
urbanWW biofilms in situ - hospital WW biofilm + Ab == 0	-1.21629	0.16589	-7.332	0.00253 **
urban WW biofilm - hospital WW biofilm in situ == 0	-3.57143	0.16589	-21.528	< 0.001 ***
urban WW biofilm + Ab - hospital WW biofilm in situ == 0	-3.62392	0.16589	-21.845	< 0.001 ***
urbanWW biofilms in situ - hospital WW biofilm in situ == 0	-2.64796	0.16589	-15.962	< 0.001 ***
urban WW biofilm + Ab - urban WW biofilm == 0	-0.05249	0.16589	-0.316	0.99933
urbanWW biofilms in situ - urban WW biofilm == 0	0.92346	0.16589	5.567	0.01069 *
urbanWW biofilms in situ - urban WW biofilm + Ab == 0	0.97595	0.16589	5.883	0.00798 **
aminoglycosides
Tested H0	Estimate	Std. Error	t value	Pr(>|t|)
hospital WW biofilm + Ab - hospital WW biofilm == 0	0.18913	0.21118	0.896	0.93434
hospital WW biofilm in situ - hospital WW biofilm == 0	0.80388	0.21118	3.807	0.06008 .
urban WW biofilm - hospital WW biofilm == 0	-2.19439	0.21118	-10.391	< 0.001 ***
urban WW biofilm + Ab - hospital WW biofilm == 0	-2.12278	0.21118	-10.052	< 0.001 ***
urbanWW biofilms in situ - hospital WW biofilm == 0	-1.5001	0.21118	-7.103	0.00299 **
hospital WW biofilm in situ - hospital WW biofilm + Ab == 0	0.61475	0.21118	2.911	0.16195
urban WW biofilm - hospital WW biofilm + Ab == 0	-2.38352	0.21118	-11.286	< 0.001 ***
urban WW biofilm + Ab - hospital WW biofilm + Ab == 0	-2.3119	0.21118	-10.947	< 0.001 ***
urbanWW biofilms in situ - hospital WW biofilm + Ab == 0	-1.68922	0.21118	-7.999	0.00161 **
urban WW biofilm - hospital WW biofilm in situ == 0	-2.99827	0.21118	-14.197	< 0.001 ***
urban WW biofilm + Ab - hospital WW biofilm in situ == 0	-2.92666	0.21118	-13.858	< 0.001 ***
urbanWW biofilms in situ - hospital WW biofilm in situ == 0	-2.30398	0.21118	-10.91	< 0.001 ***
urban WW biofilm + Ab - urban WW biofilm == 0	0.07161	0.21118	0.339	0.99906
urbanWW biofilms in situ - urban WW biofilm == 0	0.69429	0.21118	3.288	0.10621
urbanWW biofilms in situ - urban WW biofilm + Ab == 0	0.62268	0.21118	2.948	0.1552
beta-lactams
Tested H0	Estimate	Std. Error	t value	Pr(>|t|)
hospital WW biofilm + Ab - hospital WW biofilm == 0	0.01545	0.29034	0.053	1
hospital WW biofilm in situ - hospital WW biofilm == 0	2.643	0.29034	9.103	< 0.001 ***
urban WW biofilm - hospital WW biofilm == 0	-2.22327	0.29034	-7.657	0.00199 **
urban WW biofilm + Ab - hospital WW biofilm == 0	-2.09795	0.29034	-7.226	0.00271 **
urbanWW biofilms in situ - hospital WW biofilm == 0	-1.23909	0.29034	-4.268	0.03703 *
hospital WW biofilm in situ - hospital WW biofilm + Ab == 0	2.62755	0.29034	9.05	< 0.001 ***
urban WW biofilm - hospital WW biofilm + Ab == 0	-2.23872	0.29034	-7.711	0.00204 **
urban WW biofilm + Ab - hospital WW biofilm + Ab == 0	-2.1134	0.29034	-7.279	0.00273 **
urbanWW biofilms in situ - hospital WW biofilm + Ab == 0	-1.25454	0.29034	-4.321	0.03507 *
urban WW biofilm - hospital WW biofilm in situ == 0	-4.86627	0.29034	-16.761	< 0.001 ***
urban WW biofilm + Ab - hospital WW biofilm in situ == 0	-4.74095	0.29034	-16.329	< 0.001 ***
urbanWW biofilms in situ - hospital WW biofilm in situ == 0	-3.88209	0.29034	-13.371	< 0.001 ***
urban WW biofilm + Ab - urban WW biofilm == 0	0.12532	0.29034	0.432	0.99707
urbanWW biofilms in situ - urban WW biofilm == 0	0.98418	0.29034	3.39	0.09489 .
urbanWW biofilms in situ - urban WW biofilm + Ab == 0	0.85886	0.29034	2.958	0.15339
macrolides
Tested H0	Estimate	Std. Error	t value	Pr(>|t|)
hospital WW biofilm + Ab - hospital WW biofilm == 0	2.10846	0.47678	4.422	0.03158 *
hospital WW biofilm in situ - hospital WW biofilm == 0	5.09481	0.47678	10.686	< 0.001 ***
urban WW biofilm - hospital WW biofilm == 0	4.80449	0.47678	10.077	< 0.001 ***
urban WW biofilm + Ab - hospital WW biofilm == 0	5.00714	0.47678	10.502	< 0.001 ***
urbanWW biofilms in situ - hospital WW biofilm == 0	8.23569	0.47678	17.274	< 0.001 ***
hospital WW biofilm in situ - hospital WW biofilm + Ab == 0	2.98635	0.47678	6.264	0.00588 **
urban WW biofilm - hospital WW biofilm + Ab == 0	2.69603	0.47678	5.655	0.00973 **
urban WW biofilm + Ab - hospital WW biofilm + Ab == 0	2.89868	0.47678	6.08	0.00680 **
urbanWW biofilms in situ - hospital WW biofilm + Ab == 0	6.12723	0.47678	12.851	< 0.001 ***
urban WW biofilm - hospital WW biofilm in situ == 0	-0.29032	0.47678	-0.609	0.98622
urban WW biofilm + Ab - hospital WW biofilm in situ == 0	-0.08767	0.47678	-0.184	0.99995
urbanWW biofilms in situ - hospital WW biofilm in situ == 0	3.14088	0.47678	6.588	0.00451 **
urban WW biofilm + Ab - urban WW biofilm == 0	0.20265	0.47678	0.425	0.99727
urbanWW biofilms in situ - urban WW biofilm == 0	3.4312	0.47678	7.197	0.00277 **
urbanWW biofilms in situ - urban WW biofilm + Ab == 0	3.22855	0.47678	6.772	0.00390 **
multi drug/ efflux
Tested H0	Estimate	Std. Error	t value	Pr(>|t|)
hospital WW biofilm + Ab - hospital WW biofilm == 0	0.47928	0.47252	1.014	0.89749
hospital WW biofilm in situ - hospital WW biofilm == 0	3.11994	0.47252	6.603	0.00439 **
urban WW biofilm - hospital WW biofilm == 0	3.06293	0.47252	6.482	0.00492 **
urban WW biofilm + Ab - hospital WW biofilm == 0	3.10909	0.47252	6.58	0.00463 **
urbanWW biofilms in situ - hospital WW biofilm == 0	2.61931	0.47252	5.543	0.01087 *
hospital WW biofilm in situ - hospital WW biofilm + Ab == 0	2.64066	0.47252	5.588	0.01042 *
urban WW biofilm - hospital WW biofilm + Ab == 0	2.58366	0.47252	5.468	0.01169 *
urban WW biofilm + Ab - hospital WW biofilm + Ab == 0	2.62981	0.47252	5.565	0.01072 *
urbanWW biofilms in situ - hospital WW biofilm + Ab == 0	2.14004	0.47252	4.529	0.02837 *
urban WW biofilm - hospital WW biofilm in situ == 0	-0.05701	0.47252	-0.121	0.99999
urban WW biofilm + Ab - hospital WW biofilm in situ == 0	-0.01085	0.47252	-0.023	1
urbanWW biofilms in situ - hospital WW biofilm in situ == 0	-0.50063	0.47252	-1.059	0.88118
urban WW biofilm + Ab - urban WW biofilm == 0	0.04616	0.47252	0.098	1
urbanWW biofilms in situ - urban WW biofilm == 0	-0.44362	0.47252	-0.939	0.9219
urbanWW biofilms in situ - urban WW biofilm + Ab == 0	-0.48978	0.47252	-1.037	0.88968
quinolones
Tested H0	Estimate	Std. Error	t value	Pr(>|t|)
hospital WW biofilm + Ab - hospital WW biofilm == 0	-0.07142	0.67329	-0.106	1
hospital WW biofilm in situ - hospital WW biofilm == 0	0.61743	0.67329	0.917	0.92832
urban WW biofilm - hospital WW biofilm == 0	-3.18324	0.67329	-4.728	0.02321 *
urban WW biofilm + Ab - hospital WW biofilm == 0	-3.15741	0.67329	-4.69	0.02410 *
urbanWW biofilms in situ - hospital WW biofilm == 0	-0.09138	0.67329	-0.136	0.99999
hospital WW biofilm in situ - hospital WW biofilm + Ab == 0	0.68885	0.67329	1.023	0.89436
urban WW biofilm - hospital WW biofilm + Ab == 0	-3.11182	0.67329	-4.622	0.02593 *
urban WW biofilm + Ab - hospital WW biofilm + Ab == 0	-3.08599	0.67329	-4.583	0.02675 *
urbanWW biofilms in situ - hospital WW biofilm + Ab == 0	-0.01996	0.67329	-0.03	1
urban WW biofilm - hospital WW biofilm in situ == 0	-3.80067	0.67329	-5.645	0.00981 **
urban WW biofilm + Ab - hospital WW biofilm in situ == 0	-3.77484	0.67329	-5.607	0.01026 *
urbanWW biofilms in situ - hospital WW biofilm in situ == 0	-0.7088	0.67329	-1.053	0.88373
urban WW biofilm + Ab - urban WW biofilm == 0	0.02583	0.67329	0.038	1
urbanWW biofilms in situ - urban WW biofilm == 0	3.09187	0.67329	4.592	0.02664 *
urbanWW biofilms in situ - urban WW biofilm + Ab == 0	3.06604	0.67329	4.554	0.02759 *
heavy metals
Tested H0	Estimate	Std. Error	t value	Pr(>|t|)
hospital WW biofilm + Ab - hospital WW biofilm == 0	-0.07899	0.3764	-0.21	0.99991
hospital WW biofilm in situ - hospital WW biofilm == 0	3.61186	0.3764	9.596	< 0.001 ***
urban WW biofilm - hospital WW biofilm == 0	-1.18884	0.3764	-3.158	0.12246
urban WW biofilm + Ab - hospital WW biofilm == 0	-1.40276	0.3764	-3.727	0.06550 .
urbanWW biofilms in situ - hospital WW biofilm == 0	-3.03261	0.3764	-8.057	0.00154 **
hospital WW biofilm in situ - hospital WW biofilm + Ab == 0	3.69084	0.3764	9.806	< 0.001 ***
urban WW biofilm - hospital WW biofilm + Ab == 0	-1.10986	0.3764	-2.949	0.15533
urban WW biofilm + Ab - hospital WW biofilm + Ab == 0	-1.32378	0.3764	-3.517	0.08253 .
urbanWW biofilms in situ - hospital WW biofilm + Ab == 0	-2.95363	0.3764	-7.847	0.00181 **
urban WW biofilm - hospital WW biofilm in situ == 0	-4.8007	0.3764	-12.754	< 0.001 ***
urban WW biofilm + Ab - hospital WW biofilm in situ == 0	-5.01462	0.3764	-13.323	< 0.001 ***
urbanWW biofilms in situ - hospital WW biofilm in situ == 0	-6.64447	0.3764	-17.653	< 0.001 ***
urban WW biofilm + Ab - urban WW biofilm == 0	-0.21392	0.3764	-0.568	0.98981
urbanWW biofilms in situ - urban WW biofilm == 0	-1.84377	0.3764	-4.898	0.01989 *
urbanWW biofilms in situ - urban WW biofilm + Ab == 0	-1.62985	0.3764	-4.33	0.03482 *
QACs
Tested H0	Estimate	Std. Error	t value	Pr(>|t|)
hospital WW biofilm + Ab - hospital WW biofilm == 0	0.176626	0.197582	0.894	0.93476
hospital WW biofilm in situ - hospital WW biofilm == 0	0.32293	0.197582	1.634	0.60857
urban WW biofilm - hospital WW biofilm == 0	-1.70123	0.197582	-8.61	0.00106 **
urban WW biofilm + Ab - hospital WW biofilm == 0	-1.66502	0.197582	-8.427	0.00129 **
urbanWW biofilms in situ - hospital WW biofilm == 0	-1.70046	0.197582	-8.606	0.00111 **
hospital WW biofilm in situ - hospital WW biofilm + Ab == 0	0.146304	0.197582	0.74	0.96868
urban WW biofilm - hospital WW biofilm + Ab == 0	-1.87785	0.197582	-9.504	< 0.001 ***
urban WW biofilm + Ab - hospital WW biofilm + Ab == 0	-1.84165	0.197582	-9.321	< 0.001 ***
urbanWW biofilms in situ - hospital WW biofilm + Ab == 0	-1.87709	0.197582	-9.5	< 0.001 ***
urban WW biofilm - hospital WW biofilm in situ == 0	-2.02416	0.197582	-10.245	< 0.001 ***
urban WW biofilm + Ab - hospital WW biofilm in situ == 0	-1.98795	0.197582	-10.061	< 0.001 ***
urbanWW biofilms in situ - hospital WW biofilm in situ == 0	-2.02339	0.197582	-10.241	< 0.001 ***
urban WW biofilm + Ab - urban WW biofilm == 0	0.0362057	0.197582	0.183	0.99995
urbanWW biofilms in situ - urban WW biofilm == 0	0.0007647	0.197582	0.004	1
urbanWW biofilms in situ - urban WW biofilm + Ab == 0	-0.035441	0.197582	-0.179	0.99996
vancomycin
Tested H0	Estimate	Std. Error	t value	Pr(>|t|)
hospital WW biofilm + Ab - hospital WW biofilm == 0	-2.15e-15	0.1607	0	1
hospital WW biofilm in situ - hospital WW biofilm == 0	3.008	0.1607	18.717	< 0.001 ***
urban WW biofilm - hospital WW biofilm == 0	3.933	0.1607	24.474	< 0.001 ***
urban WW biofilm + Ab - hospital WW biofilm == 0	4.006	0.1607	24.931	< 0.001 ***
urbanWW biofilms in situ - hospital WW biofilm == 0	1.103	0.1607	6.866	0.00360 **
hospital WW biofilm in situ - hospital WW biofilm + Ab == 0	3.008	0.1607	18.717	< 0.001 ***
urban WW biofilm - hospital WW biofilm + Ab == 0	3.933	0.1607	24.474	< 0.001 ***
urban WW biofilm + Ab - hospital WW biofilm + Ab == 0	4.006	0.1607	24.931	< 0.001 ***
urbanWW biofilms in situ - hospital WW biofilm + Ab == 0	1.103	0.1607	6.866	0.00363 **
urban WW biofilm - hospital WW biofilm in situ == 0	0.9251	0.1607	5.757	0.00910 **
urban WW biofilm + Ab - hospital WW biofilm in situ == 0	0.9986	0.1607	6.214	0.00615 **
urbanWW biofilms in situ - hospital WW biofilm in situ == 0	-1.904	0.1607	-11.851	< 0.001 ***
urban WW biofilm + Ab - urban WW biofilm == 0	0.07352	0.1607	0.458	0.99617
urbanWW biofilms in situ - urban WW biofilm == 0	-2.829	0.1607	-17.608	< 0.001 ***
urbanWW biofilms in situ - urban WW biofilm + Ab == 0	-2.903	0.1607	-18.065	< 0.001 ***
tetracycline
Tested H0	Estimate	Std. Error	t value	Pr(>|t|)
hospital WW biofilm + Ab - hospital WW biofilm == 0	-0.227	0.769	-0.295	0.99952
hospital WW biofilm in situ - hospital WW biofilm == 0	4.478	0.769	5.823	0.00850 **
urban WW biofilm - hospital WW biofilm == 0	2.5443	0.769	3.309	0.10367
urban WW biofilm + Ab - hospital WW biofilm == 0	2.8967	0.769	3.767	0.06271 .
urbanWW biofilms in situ - hospital WW biofilm == 0	5.5334	0.769	7.196	0.00283 **
hospital WW biofilm in situ - hospital WW biofilm + Ab == 0	4.705	0.769	6.119	0.00662 **
urban WW biofilm - hospital WW biofilm + Ab == 0	2.7713	0.769	3.604	0.07495 .
urban WW biofilm + Ab - hospital WW biofilm + Ab == 0	3.1238	0.769	4.062	0.04594 *
urbanWW biofilms in situ - hospital WW biofilm + Ab == 0	5.7605	0.769	7.491	0.00219 **
urban WW biofilm - hospital WW biofilm in situ == 0	-1.9337	0.769	-2.515	0.25199
urban WW biofilm + Ab - hospital WW biofilm in situ == 0	-1.5813	0.769	-2.056	0.41051
urbanWW biofilms in situ - hospital WW biofilm in situ == 0	1.0554	0.769	1.372	0.74185
urban WW biofilm + Ab - urban WW biofilm == 0	0.3524	0.769	0.458	0.99615
urbanWW biofilms in situ - urban WW biofilm == 0	2.9891	0.769	3.887	0.05532 .
urbanWW biofilms in situ - urban WW biofilm + Ab == 0	2.6367	0.769	3.429	0.09097 .
Polymixin
Tested H0	Estimate	Std. Error	t value	Pr(>|t|)
hospital WW biofilm + Ab - hospital WW biofilm == 0	0.03195	0.10432	0.306	0.99942
hospital WW biofilm in situ - hospital WW biofilm == 0	0.65821	0.10432	6.309	0.00557 **
urban WW biofilm - hospital WW biofilm == 0	-1.14875	0.10432	-11.011	< 0.001 ***
urban WW biofilm + Ab - hospital WW biofilm == 0	-1.22776	0.10432	-11.769	< 0.001 ***
urbanWW biofilms in situ - hospital WW biofilm == 0	-0.76305	0.10432	-7.314	0.00257 **
hospital WW biofilm in situ - hospital WW biofilm + Ab == 0	0.62626	0.10432	6.003	0.00723 **
urban WW biofilm - hospital WW biofilm + Ab == 0	-1.1807	0.10432	-11.318	< 0.001 ***
urban WW biofilm + Ab - hospital WW biofilm + Ab == 0	-1.25971	0.10432	-12.075	< 0.001 ***
urbanWW biofilms in situ - hospital WW biofilm + Ab == 0	-0.795	0.10432	-7.62	0.00213 **
urban WW biofilm - hospital WW biofilm in situ == 0	-1.80697	0.10432	-17.321	< 0.001 ***
urban WW biofilm + Ab - hospital WW biofilm in situ == 0	-1.88597	0.10432	-18.078	< 0.001 ***
urbanWW biofilms in situ - hospital WW biofilm in situ == 0	-1.42126	0.10432	-13.624	< 0.001 ***
urban WW biofilm + Ab - urban WW biofilm == 0	-0.079	0.10432	-0.757	0.96568
urbanWW biofilms in situ - urban WW biofilm == 0	0.3857	0.10432	3.697	0.06769 .
urbanWW biofilms in situ - urban WW biofilm + Ab == 0	0.46471	0.10432	4.454	0.03055 *
sulphonamisdes
Tested H0	Estimate	Std. Error	t value	Pr(>|t|)
hospital WW biofilm + Ab - hospital WW biofilm == 0	0.20017	0.11746	1.704	0.5734
hospital WW biofilm in situ - hospital WW biofilm == 0	0.34078	0.11746	2.901	0.1638
urban WW biofilm - hospital WW biofilm == 0	-1.60461	0.11746	-13.661	<0.001 ***
urban WW biofilm + Ab - hospital WW biofilm == 0	-1.67078	0.11746	-14.224	<0.001 ***
urbanWW biofilms in situ - hospital WW biofilm == 0	-2.12338	0.11746	-18.078	<0.001 ***
hospital WW biofilm in situ - hospital WW biofilm + Ab == 0	0.14061	0.11746	1.197	0.8248
urban WW biofilm - hospital WW biofilm + Ab == 0	-1.80478	0.11746	-15.365	<0.001 ***
urban WW biofilm + Ab - hospital WW biofilm + Ab == 0	-1.87095	0.11746	-15.928	<0.001 ***
urbanWW biofilms in situ - hospital WW biofilm + Ab == 0	-2.32355	0.11746	-19.782	<0.001 ***
urban WW biofilm - hospital WW biofilm in situ == 0	-1.94539	0.11746	-16.562	<0.001 ***
urban WW biofilm + Ab - hospital WW biofilm in situ == 0	-2.01156	0.11746	-17.126	<0.001 ***
urbanWW biofilms in situ - hospital WW biofilm in situ == 0	-2.46416	0.11746	-20.979	<0.001 ***
urban WW biofilm + Ab - urban WW biofilm == 0	-0.06617	0.11746	-0.563	0.9902
urbanWW biofilms in situ - urban WW biofilm == 0	-0.51877	0.11746	-4.417	0.0318 *
urbanWW biofilms in situ - urban WW biofilm + Ab == 0	-0.4526	0.11746	-3.853	0.0572 .
MGEs
Tested H0	Estimate	Std. Error	t value	Pr(>|t|)
hospital WW biofilm + Ab - hospital WW biofilm == 0	0.1379	0.3233	0.426	0.99723
hospital WW biofilm in situ - hospital WW biofilm == 0	0.6614	0.3233	2.046	0.41499
urban WW biofilm - hospital WW biofilm == 0	-1.7397	0.3233	-5.38	0.01276 *
urban WW biofilm + Ab - hospital WW biofilm == 0	-2.2916	0.3233	-7.087	0.00301 **
urbanWW biofilms in situ - hospital WW biofilm == 0	0.3008	0.3233	0.93	0.92452
hospital WW biofilm in situ - hospital WW biofilm + Ab == 0	0.5235	0.3233	1.619	0.6162
urban WW biofilm - hospital WW biofilm + Ab == 0	-1.8776	0.3233	-5.807	0.00859 **
urban WW biofilm + Ab - hospital WW biofilm + Ab == 0	-2.4295	0.3233	-7.514	0.00219 **
urbanWW biofilms in situ - hospital WW biofilm + Ab == 0	0.1629	0.3233	0.504	0.99404
urban WW biofilm - hospital WW biofilm in situ == 0	-2.4011	0.3233	-7.426	0.00241 **
urban WW biofilm + Ab - hospital WW biofilm in situ == 0	-2.953	0.3233	-9.133	< 0.001 ***
urbanWW biofilms in situ - hospital WW biofilm in situ == 0	-0.3606	0.3233	-1.115	0.85942
urban WW biofilm + Ab - urban WW biofilm == 0	-0.5519	0.3233	-1.707	0.57193
urbanWW biofilms in situ - urban WW biofilm == 0	2.0405	0.3233	6.311	0.00561 **
urbanWW biofilms in situ - urban WW biofilm + Ab == 0	2.5924	0.3233	8.018	0.00162 **
integron
Tested H0	Estimate	Std. Error	t value	Pr(>|t|)
hospital WW biofilm + Ab - hospital WW biofilm == 0	0.19057	0.19133	0.996	0.903784
hospital WW biofilm in situ - hospital WW biofilm == 0	0.18726	0.19133	0.979	0.909455
urban WW biofilm - hospital WW biofilm == 0	-2.07259	0.19133	-10.832	0.000255 ***
urban WW biofilm + Ab - hospital WW biofilm == 0	-2.14992	0.19133	-11.237	0.000239 ***
urbanWW biofilms in situ - hospital WW biofilm == 0	-1.89959	0.19133	-9.928	0.000465 ***
hospital WW biofilm in situ - hospital WW biofilm + Ab == 0	-0.00331	0.19133	-0.017	1
urban WW biofilm - hospital WW biofilm + Ab == 0	-2.26316	0.19133	-11.828	0.000173 ***
urban WW biofilm + Ab - hospital WW biofilm + Ab == 0	-2.34048	0.19133	-12.233	0.000168 ***
urbanWW biofilms in situ - hospital WW biofilm + Ab == 0	-2.09015	0.19133	-10.924	0.000243 ***
urban WW biofilm - hospital WW biofilm in situ == 0	-2.25985	0.19133	-11.811	0.000164 ***
urban WW biofilm + Ab - hospital WW biofilm in situ == 0	-2.33717	0.19133	-12.215	0.000209 ***
urbanWW biofilms in situ - hospital WW biofilm in situ == 0	-2.08684	0.19133	-10.907	0.000299 ***
urban WW biofilm + Ab - urban WW biofilm == 0	-0.07733	0.19133	-0.404	0.997846
urbanWW biofilms in situ - urban WW biofilm == 0	0.173	0.19133	0.904	0.931923
urbanWW biofilms in situ - urban WW biofilm + Ab == 0	0.25033	0.19133	1.308	0.77321

### Sheet: ST 8
Supplementary Figure 8: comparisons of expression levels between environment, sample origin and effect of ciprofloxacin on the targeted resistsome
Mean mapped reads summed / ARG class
class	hospital in situ	hospital in vitro	hospital in vitro + Cip	urban in situ	urban in vitro	urban in vitro + Cip
chloramphenicol	20	4	0	0	0	6
aminoglycosides	443	494	5207	80	792	135
beta lactams	5745	51	1310	6	125	17
macrolides	0	0	59	3537	72	0
efflux/multi-drug	94	31	133	52	0	0
quinolones	0	14	61	0	0	0
heavy metals	6	4	6	0	0	10
OACs	347	268	621	4	121	0
tetracyclines	6	0	0	23	0	0
sulphonamides	1092	23	119	76	910	0
trimethoprim	0	0	2	0	0	0
MGEs	5521	3529	6034	1959	4426	4611
integron integrase genes	2264	1167	6702	95	583	643
fold changes
	aminoglycosides	beta lactamase	chloramphenicol	integron integrase gene	macrolides	MGEs	multidrug/ efflux	OACs	quinolones	sulphonamides	tetracyclines
H : In situ/In vitro	0.8968	112.6	5	1.94	NA	0.831	3032	1295	0	47.48	Inf
U : In situ/In vitro	0.101	0.048	NA	0.163	49.12	0.6009	Inf	0.03306	NA	0.08352	Inf
H : In vitro + Cip/In vitro	10.54	25.69	0	5743	Inf	5049	4.29	2317	4357	5174	NA
U : In vitro + Cip/In vitro	0.1705	0.136	Inf	1103	0	1.02	NA	0	NA	0	NA
In situ : H/U	5538	957.5	Inf	23.83	0	0.5069	1808	86.75	NA	14.37	0.2609
In vitro : H/U	0.6237	0.408	Inf	2002	0	0.3666	Inf	2215	Inf	0.02527	NA
Inf = value / 0
NA = 0/0

### Sheet: ST 9
Supplementary Figure 9: comparisons of expression levels between environment, sample origin and effect of ciprofloxacin on the CARD resistsome
Mean mapped reads summed / ARG class
	hospital in situ	hospital in vitro	hospital WW in vitro + Cip	urban in situ	urban in vitro	urban in vitro + Cip
beta lactamases	8378	550	4141.5	116	154	182
aminoglycosides	27388	4829	34274	337	7319	5293
fluoroquinolones	570	328	1217	313	1855	1168
macrolides	1601	452	783	5350	5953	3291
trimethoprim	-	-	168	-	-	-
sulphonamides	5268	977	5909	0	1291	750
fusidic acid	234	262	346	692	3302	742
elfamycin	1373	415	953	475	4209	2727
triclosan	0	0	480	0	299	266
isoniazid	-	-	104	-	240	208
antitumoral glycopeptide	436	-	-	-	-	-
fosfomycin	-	-	176	-	-	-
tetracyclines	93	0	134	261	982	406
chloramphenicol	70	0	144	0	449	201
efflux/multi drug	1110.88	997.14	3107.5	216	5111.94	2290.18
fold change
	aminoglycosides	beta lactamases	chloramphenicol	fluoroquinolones	fusidic acid	macrolides	efflux/multi drug	sulphonamides	tetracyclines	triclosan
H : In situ/In vitro	5672	15.23	Inf	1738	0.8931	3542	1114	5392	Inf	NA
U : In situ/In vitro	0.04604	0.7532	0	0.1687	0.2096	0.8987	0.04225	0	0.2658	0
H : In vitro + Cip/In vitro	7098	7.53	Inf	3.71	1321	1732	3116	6048	Inf	Inf
U : In vitro + Cip/In vitro	0.7232	1182	0.4477	0.6296	0.2247	0.5528	0.448	0.5809	0.4134	0.8896
In situ : H/U	81.27	72.22	Inf	1821	0.3382	0.2993	5143	Inf	0.3563	NA
In vitro : H/U	0.6598	3571	0	0.1768	0.07935	0.07593	0.1951	0.7568	0	0
Inf = value / 0
NA = 0/0

### Sheet: ST 10
Supplementary Table 10: normalized abundance data for the targeted resistome (as biological replciate) and the corresponding exact reads maps for the respective genes detected our meta-transcriptmomic pipeline
Normalized abundance data for qPCR and read maps for the targeted metatranscriptomic analysis
gene	hospital.in.situ	hospital.in.situ.1	hospital.in.vitro	hospital.in.vitro.1	hospital.in.vitro...Cip	hospital.in.vitro...Cip.1	urban.in.situ	urban.in.situ.1	urban.in.vitro	urban.in.vitro.1	urban.in.vitro...Cip	urban.in.vitro...Cip.1		gene	hospital.in.situ	hospital.in.vitro	hospital.in.vitro...Cip	urban.in.situ	urban.in.vitro	urban.in.vitro...Cip
	qPCR	qPCR	qPCR	qPCR	qPCR	qPCR	qPCR	qPCR	qPCR	qPCR	qPCR	qPCR				mRNA reads	mRNA reads	mRNA reads	mRNA reads	mRNA reads
catAB3	0.117233	0.0357588	0.00531663	0.00607303	0.00689014	0.00992523	0.00462966	0.00596644	0.00139337	0.00186005	0.00143558	0.00177685	chloramphenicol	catAB3	20	4	0	0	0	6
catA	0.00155218	0.000907591	0.000313714	0.000282375	0.000317559	0.000399556	0.00138905	0.00148103	0.000218471	0.000259675	0.000252932	0.000349183	chloramphenicol	catA	0	0	0	0	0	0
cmlA1	0.21883	0.426987	0.0683921	0.0819174	0.0699344	0.0995442	0.016623	0.0202477	0.00520584	0.00727441	0.00558506	0.00552103	multidrug efflux	cmlA1	94	30	120	0	0	0
AAC(3')-II(ACDE)	0.495763	0.7242	0.0386337	0.042358	0.0324245	0.0511785	0.00548571	0.00679069	0.0015098	0.00182297	0.00121814	0.00176791	Aminoglycosides	AAC(3')-II(ACDE)	0	0	0	0	0	0
AADE	0.000525223	0.000537671	5.72262e-05	6.6544e-05	3.99011e-05	4.20832e-05	0.000466428	0.00068337	7.18272e-05	0.000111761	7.08641e-05	9.57131e-05	Aminoglycosides	AADE	1	0	0	0	0	0
AAC(6')-IB	1.16204	0.745658	0.670815	0.589549	0.573421	0.752496	0.0356916	0.0459123	0.0277836	0.0426815	0.032859	0.0397532	Aminoglycosides	AAC(6')-IB	0	0	0	0	0	0
AADA	0.0409848	0.0506129	0.0069699	0.00874171	0.0092036	0.0114281	0.00360173	0.00492223	0.00613004	0.00807169	0.00731215	0.00812552	Aminoglycosides	AADA	159	101	1007	11	142	105
AAC(6')-IIA	0.0332433	0.0517619	0.0299189	0.0308312	0.0219345	0.0267075	0.00103608	0.00112123	0.000230563	0.000219014	0.0002125	0.00025231	Aminoglycosides	AAC(6')-IIA	0	0	0	0	0	0
SPC	0.000498031	0.000468507	3.01605e-05	3.39484e-05	5.01626e-05	6.17226e-05	0.000958917	0.00101518	7.31934e-05	0.000106989	7.84382e-05	0.000128609	Aminoglycosides	SPC	1	0	0	0	0	0
APH(3')-III	0.0103373	0.00666732	0.000686188	0.00077729	0.000689303	0.000815588	0.00336654	0.00374867	0.000433989	0.000512896	0.000445713	0.000555189	Aminoglycosides	APH(3')-III	10	0	4	0	0	0
APH(2")-I(DE)	0	0	0	0	0	0	0	0	0.000121218	0	0.000118222	0	Aminoglycosides	APH(2")-I(DE)	0	0	0	0	0	0
APH(2")-IB	8.64404e-05	4.03472e-05	0	2.89875e-05	0	0	3.38827e-05	2.8493e-05	0	0	0	0	Aminoglycosides	APH(2")-IB	0	0	0	0	0	0
aph(3')-I(ac)	0.209245	0.0752187	0.0163025	0.0192456	0.0204456	0.0273248	0.00730368	0.0106109	0.00288489	0.00415497	0.00302289	0.00398932	Aminoglycosides	aph(3')-I(ac)	39	0	32	0	68	30
AADE-LIKE GENE	0.00497442	0.00330379	0.000352625	0.000343445	0.000287059	0.00038805	0.00511324	0.00560431	0.000355996	0.00043292	0.00046395	0.00071049	Aminoglycosides	AADE-LIKE GENE	0	0	4	0	0	0
STRB	0.662969	0.500111	0.31862	0.376005	0.49493	0.58604	0.135379	0.237106	0.0747055	0.0959006	0.0787117	0.105216	Aminoglycosides	STRB	233	393	4160	69	582	0
AAC(6')-APH(2")	0.00787498	0.00471312	3.5777e-05	2.58745e-05	3.02817e-05	3.29631e-05	0.000320151	0.000480397	0	2.42348e-05	0	2.14684e-05	Aminoglycosides	AAC(6')-APH(2")	0	0	0	0	0	0
BACA_1	0.000199738	0.000179863	0	0	0	0	3.36136e-05	3.88302e-05	0	0	0	0	bacitracin	BACA_1	0	0	0	0	0	0
BACA_2	0.00104647	0.000334013	5.89895e-05	5.5236e-05	6.07739e-05	6.69049e-05	0.000415866	0.000402767	3.86453e-05	3.76347e-05	3.62142e-05	4.1864e-05	bacitracin	BACA_2	0	0	0	0	0	0
CEPA	0.000284039	0.000158767	0	0	0	0	2.7373e-05	0	0	0	0	0	beta lactamase	CEPA	0	0	0	0	0	0
CBLA	0.000608366	0.000247349	3.11114e-05	2.65186e-05	2.74572e-05	3.9038e-05	0.000299181	0.00030025	0	0	0	0	beta lactamase	CBLA	0	0	0	0	0	0
CFXA	0.0110521	0.0053468	0.000681332	0.000644876	0.000551531	0.00076214	0.01217	0.0155708	0.000228125	0.000320686	0.000212241	0.000362153	beta lactamase	CFXA	0	0	5	0	0	0
BLATEM	0.269287	0.175869	0.0339253	0.0432068	0.0381017	0.047423	0.00366482	0.00471974	0.00688485	0.00754696	0.00728381	0.0100589	beta lactamase	BLATEM	85	0	136	0	77	0
BLAIMP	0.443506	1.66189	0.0118161	0.0149296	0.0135492	0.0168456	2.53194e-05	3.50979e-05	0.00036142	0.000592316	0.000449893	0.000543634	beta lactamase	BLAIMP	3936	0	173	4	28	0
BLAAMPC	0.000906561	0.000284995	0	0	0	2.66193e-05	0.000246974	0.000267123	0.00024138	0.000342138	0.000244808	0.000319867	beta lactamase	BLAAMPC	0	0	0	0	0	0
BLADHA	0.000290012	0.000154741	0.0013812	0.00164811	0.00187689	0.00266981	0.000134325	0.000203674	8.93231e-05	9.32378e-05	8.31061e-05	7.97896e-05	beta lactamase	BLADHA	0	2	14	0	0	0
BLACMY-2	0.000512172	0.000135206	0.000779642	0.000839212	0.00104118	0.00166515	0.00048705	0.000826605	0.000228811	0.00033787	0.00022392	0.000302089	beta lactamase	BLACMY-2	12	9	34	0	20	2
BLAACC	0.000116828	9.4168e-05	0.000153394	0.000178797	0.00013129	0.000208659	0.000131087	0.000157684	0.00011568	0.000191265	0.000101745	0.000129469	beta lactamase	BLAACC	0	0	0	0	0	0
BLASHV	0.00043077	0.000192007	0.000223796	0.000257995	0.000184668	0.000254069	0.000338724	0.000411572	0.000252209	0.000314774	0.000250622	0.000305896	beta lactamase	BLASHV	0	0	0	0	0	0
BLAVIM	0.0550302	0.0870498	0.00567815	0.00615704	0.00460407	0.00653951	1.94606e-05	2.07074e-05	0.000446056	0.000847327	0.00128551	0.00141661	beta lactamase	BLAVIM	498	0	20	0	0	15
BLAKPC	8.52301e-05	8.52571e-05	4.59909e-05	4.84875e-05	3.95929e-05	4.4188e-05	4.37467e-05	3.93193e-05	7.74748e-05	0.000100937	6.29494e-05	6.45793e-05	beta lactamase	BLAKPC	0	0	0	0	0	0
BLAIMI	0.00278814	2.57771e-05	0	0	0	0	0	0	4.96259e-05	5.4699e-05	4.67661e-05	3.95511e-05	beta lactamase	BLAIMI	0	0	0	0	0	0
BLAGES	0.0826909	0.0382854	0.0264251	0.0283875	0.0206978	0.0270438	0.00657831	0.00935199	0.000878722	0.00123658	0.000877708	0.00162524	beta lactamase	BLAGES	219	21	686	0	0	0
BLANDM	0.0323267	0.20133	0.000115803	0.000105716	7.01459e-05	7.65756e-05	9.64623e-05	0.000111622	0.000108513	0.000124838	0.00010264	9.67945e-05	beta lactamase	BLANDM	865	0	25	0	0	0
BLAOXA	0.010093	0.000814061	0.00660276	0.00734662	0.00567982	0.00668623	0.00057712	0.0012921	0.00117099	0.0018212	0.000898016	0.000963036	beta lactamase	BLAOXA	0	0	4	0	0	0
BLACTX-M	0.00833237	0.00220928	0.00123871	0.00130445	0.00186818	0.00242161	0.00326222	0.00469717	0.000966994	0.00110629	0.000721786	0.00114901	beta lactamase	BLACTX-M	17	0	0	0	0	0
BLAPER-1	0.0848678	0.0183144	0.0103691	0.0119841	0.00781044	0.01203	0.000380003	0.000501476	0.000479594	0.000547729	0.000572664	0.000532992	beta lactamase	BLAPER-1	113	19	213	2	0	0
ERMB	0.0206897	0.00912909	0.000843923	0.000934291	0.000753268	0.00101273	0.330903	0.644543	0.0120289	0.0178633	0.0134761	0.0252594	macrolides	ERMB	0	0	59	3537	72	0
ERMC	0.000293697	0.000420272	3.50469e-05	4.22524e-05	0	2.76338e-05	0.00023337	0.000362415	3.48214e-05	2.71255e-05	0	3.9506e-05	macrolides	ERMC	0	0	0	0	0	0
MEFA_10	0.00781012	0.00515297	0.000420215	0.00042702	0.00036778	0.000520018	0.0119562	0.0131778	0.00102934	0.00115709	0.0011276	0.00215399	multidrug efflux	MEFA_10	0	0	0	52	0	0
MEFA_3	0.00644397	0.00249632	0.000137312	0.000129917	0.000134616	0.000173197	0.0591061	0.083949	0.00148671	0.00211658	0.00157032	0.00301071	multidrug efflux	MEFA_3	0	0	0	0	0	0
MACB	0.00110936	0.000372667	0.000143249	0.000162491	0.0010479	0.00146163	0.00175664	0.00115969	0.0013876	0.00196756	0.000985533	0.000932058	macrolides	MACB	0	0	0	0	0	0
emrB/qacA	0.000386824	0.000240833	0.000349439	0.000342741	0.000331865	0.0003966	0.000160975	0.000175299	0.000280714	0.000346449	0.000320435	0.000345885	OACs	emrB/qacA	0	0	0	0	0	0
ACRF	0.00214834	0.000589593	0.000659623	0.000735751	0.000743409	0.000832032	0.000868827	0.000777618	0.000880673	0.00125199	0.000926332	0.00107294	multidrug efflux	ACRF	0	0	0	0	0	0
ACRA	0.00116007	0.000404113	8.82379e-05	0.000111387	0.000107839	0.000117763	0.000576845	0.00059714	0.000566533	0.000824684	0.00056332	0.000729451	multidrug efflux	ACRA	0	1	11	0	0	0
MDTO	0.000543066	0.000277274	0	0	0	0	0.000298897	0.000282691	0.000225675	0.00033238	0.000227606	0.000252699	multidrug efflux	MDTO	0	0	0	0	0	0
TOLC	0.000991731	0.000325435	0.000186148	0.000203524	0.000159487	0.000203924	0.000327206	0.000333546	0.001128	0.00119264	0.00129294	0.00160499	multidrug efflux	TOLC	0	0	2	0	0	0
MDTL	0.000616803	0.000220227	0	0	0	0	0.000248347	0.000210756	0.000217228	0.000253664	0.000166233	0.000238233	multidrug efflux	MDTL	0	0	0	0	0	0
MDTF	0.0015352	0.000820567	0	0	0	0	0.000593185	0.000595403	0.000431493	0.000768518	0.000520866	0.000732525	multidrug efflux	MDTF	0	0	0	0	0	0
QNRA	0.000341836	0.000180727	0.000105656	0.000130766	0.000138546	0.00018862	2.56191e-05	2.91894e-05	5.48031e-05	6.61455e-05	7.42352e-05	6.29411e-05	quinolones	QNRA	0	0	0	0	0	0
QNRB	0.0038858	0.000644343	0.0030387	0.00330405	0.00370674	0.00523571	0.0015132	0.00206364	0.00095159	0.00151097	0.00118114	0.00150678	quinolones	QNRB	0	3	17	0	0	0
QNRS	0.176907	0.0223852	0.0311303	0.0325789	0.0230567	0.0346759	0.0273401	0.0338028	0.00130853	0.00169212	0.00114593	0.00165091	quinolones	QNRS	0	11	44	0	0	0
QNRC	0	0	2.74731e-05	2.73382e-05	0	3.19077e-05	1.82242e-05	2.00883e-05	3.03433e-05	4.07138e-05	2.959e-05	3.03001e-05	quinolones	QNRC	0	0	0	0	0	0
CUSF	0.00074323	0.00028594	3.30653e-05	0	0	0	0.000289487	0.000306198	0.000396502	0.000516643	0.000328855	0.000448048	copper	CUSF	0	0	0	0	0	0
COPA	7.46544e-05	0.0362375	0.000105514	0.000102575	0.000103472	0.000132527	7.28984e-05	8.49345e-05	6.37801e-05	8.26053e-05	6.21575e-05	7.06094e-05	copper	COPA	0	0	2	0	0	0
COPD	4.5576e-05	0	5.03832e-05	6.15098e-05	6.39067e-05	5.5299e-05	2.47649e-05	2.32482e-05	2.98345e-05	3.28673e-05	2.43716e-05	2.32265e-05	copper	COPD	0	0	0	0	0	0
CADA	0	0	0	0	0	0	0	0	0	0	0	0	cadmium	CADA	0	0	0	0	0	0
MERA	0.0859081	0.1104	0.00306997	0.00345995	0.00256842	0.00363195	0.000222598	0.000306349	0.000438324	0.000889564	0.000398528	0.000511808	mercury	MERA	6	4	4	0	0	10
CZCA	0.000221193	0.000101731	0.000145634	0.000221572	0.000135474	0.000197546	6.98236e-05	7.31035e-05	0.000292831	0.000391693	0.000393681	0.000414339	cadmium	CZCA	0	0	0	0	0	0
QACA	0.000468301	0.000391156	0	0	0	0	4.51601e-05	5.21922e-05	0	0	0	2.14367e-05	OACs	QACA	0	0	0	0	0	0
QACC	0.000473726	0.000148273	0	0	0	0	7.32611e-05	9.97588e-05	3.68458e-05	4.1979e-05	2.72985e-05	3.02467e-05	OACs	QACC	0	0	0	0	0	0
QACE	1.08196	0.913067	0.670439	0.777378	0.780712	0.947702	0.106308	0.176961	0.118667	0.158175	0.138789	0.144772	OACs	QACE	347	268	621	4	121	0
VANA	0	0	0	0	0	0	0	0	0.00045339	0.00052348	0.000406516	0.0006393	vancomycin	VANA	0	0	0	0	0	0
VANB	0.000198928	0.000186107	0	0	0	0	1.61619e-05	2.47293e-05	0	0	0	0	vancomycin	VANB	0	0	0	0	0	0
VANX	0	0	0	0	0	0	0	0	0	2.89273e-05	2.5815e-05	3.32084e-05	vancomycin	VANX	0	0	0	0	0	0
TETQ	0.014325	0.00645712	0.000477873	0.000442468	0.000521459	0.000623597	0.0260737	0.023717	0.00114733	0.00169822	0.00130141	0.00210392	tetracyclines	TETQ	0	0	0	0	0	0
TETW	0.0258431	0.011367	0.00179872	0.00192913	0.00142778	0.0022168	0.0371201	0.0436589	0.00461682	0.00570357	0.00615539	0.00797208	tetracyclines	TETW	0	0	0	1	0	0
TETM	0.00464075	0.00706306	0.000192505	0.00016764	0.000185661	0.000228569	0.0291723	0.0510334	0.000884243	0.00159089	0.000956649	0.00187575	tetracyclines	TETM	6	0	0	20	0	0
TETO	0.00825188	0.0062398	0.000249489	0.000272405	0.000265532	0.000312739	0.0061447	0.00631433	0.000252988	0.000297956	0.000244901	0.000414826	tetracyclines	TETO	0	0	0	2	0	0
TETB	4.64269e-05	2.78939e-05	0.000227102	0.000326188	0.000299486	0.000399317	0.000806433	0.000977149	0.000104607	0.000154659	9.7638e-05	0.000147152	tetracyclines	TETB	0	0	0	0	0	0
ARNA	0.765023	0.644573	0.33677	0.369294	0.373972	0.355973	0.133797	0.173014	0.101481	0.09133	0.0772846	0.0982227	polymyxin	ARNA	0	0	0	0	0	0
SUL1	1.14754	1.00028	0.891636	0.947069	1.01121	1.23337	0.0958166	0.115975	0.140672	0.160095	0.135473	0.133428	sulphonamides	SUL1	0	0	0	64	433	0
SULA	0.154411	0.393475	0.0406958	0.0479136	0.0474811	0.0657591	0.021817	0.0295917	0.0490474	0.0673539	0.0500638	0.0725922	sulphonamides	SULA	1092	23	119	12	477	0
MECA	0.000190345	0.000191233	0	0	0	0	0	0	0	0	0	0	multidrug efflux	MECA	0	0	0	0	0	0
VATB	0.00022624	0.000153631	0	0	0	0	0.0598202	0.0939725	0.0023625	0.00391661	0.00319762	0.00554298	chloramphenicol	VATB	0	0	0	0	0	0
DFRF	0.00554656	0.00399756	5.44064e-05	7.18915e-05	4.74165e-05	7.46904e-05	0.00158858	0.00165277	8.64636e-05	0.000104539	8.67352e-05	0.000176655	trimethoprim	DFRF	0	0	2	0	0	0
IS6 GROUP	0.00290068	0.00142033	0.00207949	0.00189353	0.000966398	0.000852673	0.0238159	0.0515018	0.000170742	0.000206196	0.000165461	0.000220372	MGEs	IS6 GROUP	0	0	0	0	0	0
ISS1N	0.0546562	0.0263211	0.00103195	0.00122095	0.000820257	0.00115091	1.18836	1.75859	0.0123437	0.0199009	0.0159768	0.0250558	MGEs	ISS1N	0	0	6	976	3	6
IS6100	0.66277	0.585312	0.548136	0.740479	0.505698	0.773022	0.0450673	0.0758026	0.291487	0.368974	0.23992	0.324831	MGEs	IS6100	777	790	4912	29	2662	2994
IS942	0.00263034	0.00122693	0.000123365	0.00014393	0.000169011	0.000184398	0.00785077	0.00583935	0.000288243	0.000329812	0.000333627	0.000548635	MGEs	IS942	0	0	0	0	0	0
IS1380	1.63368	1.26206	0.990815	1.03757	1.07034	1.32651	0.394782	0.538215	0.297365	0.266722	0.220101	0.238398	MGEs	IS1380	0	0	0	0	0	0
IS6	0.855655	1.23494	0.165904	0.202377	0.167551	0.205725	0.209924	0.34907	0.0804292	0.0971224	0.0737587	0.0765032	MGEs	IS6	0	0	0	0	0	0
TNPA	0.375354	0.230106	0.17107	0.217098	0.2448	0.26438	0.0725026	0.0847171	0.0412898	0.0589022	0.045983	0.0663724	MGEs	TNPA	216	405	1108	101	471	325
ISECP1	0.00872873	0.00263047	0.000680823	0.000747749	0.00118827	0.00162843	0.200324	0.243616	0.00441564	0.00827616	0.00512955	0.00899912	MGEs	ISECP1	0	0	8	853	124	0
INTI	1.26998	0.968489	0.948438	0.947116	1.01364	1.20982	0.181232	0.240217	0.191565	0.203951	0.190369	0.190847	integron integrase gene	INTI	2245	1143	6548	89	583	619
INTI2	0.00466893	0.0072978	0.000248416	0.000359046	0.00028573	0.000496014	0.00765851	0.0103573	0.00058147	0.000711699	0.000493486	0.000587451	integron integrase gene	INTI2	0	0	6	0	0	2
INTI3	0.0670961	0.0307389	0.0277762	0.0362784	0.0497471	0.0655019	0.0143733	0.0216398	0.0112723	0.0175483	0.0110218	0.0151171	integron integrase gene	INTI3	19	24	148	6	0	22
